# Patients with mesenchymal tumours and high *Fusobacteriales* prevalence have worse prognosis in colorectal cancer (CRC)

**DOI:** 10.1101/2021.05.17.444326

**Authors:** Manuela Salvucci, Nyree Crawford, Katie Stott, Susan Bullman, Daniel B. Longley, Jochen H.M. Prehn

## Abstract

**Objective:** Transcriptomic-based subtyping, Consensus Molecular Subtyping (CMS) and CRC Intrinsic Subtyping (CRIS), identify a patient subpopulation with mesenchymal traits (CMS4/CRIS-B) and poorer outcome. Here, we investigated the relationship between prevalence of *Fusobacterium nucleatum* (*Fn*) and *Fusobacteriales*, CMS/CRIS subtyping, cell type composition, immune infiltrates and host contexture to refine patients stratification and identify druggable context-specific vulnerabilities.

**Design:** We coupled cell culture experiments with characterization of *Fn*/*Fusobacteriales* prevalence and host biology/microenviroment in tumours from 2 independent CRC patient cohorts (Taxonomy: n=140; TCGA-COAD-READ: n=605).

**Results:** *In vitro, Fn* infection induced inflammation via NFκB/TNFα in HCT116 and HT29 cancer cell lines. In patients, high *Fn*/*Fusobacteriales* were found in CMS1, MSI tumours, with infiltration of macrophages M1, reduced macrophages M2, and high IL6/IL8/IL1β signaling. Analysis of the Taxonomy cohort suggested that *Fn* was prognostic for CMS4/CRIS-B patients, despite having lower *Fn* load than CMS1 patients. In the TCGA-COAD-READ cohort, we likewise identified a differential association between *Fusobacteriales* relative abundance and outcome when stratifying patients in mesenchymal (either CMS4 and/or CRIS-B) vs. non-mesenchymal (neither CMS4 nor CRIS-B). Patients with mesenchymal tumours and high *Fusobacteriales* had approximately 2-fold higher risk of worse outcome. These associations were null in non-mesenchymal patients. Modelling the 3-way association between *Fusobacteriales* prevalence, molecular subtyping, and host contexture with logistic models with an interaction term disentangled the pathogen/host-signaling relationship and identified aberrations (including EMT/WNT/NOTCH) as candidate targets.

**Conclusion:** This study identifies CMS4/CRIS-B patients with high *Fn*/*Fusobacteriales* prevalence as a high-risk subpopulation that may benefit from therapeutics targeting mesenchymal biology.

**Significance of this study:** *What is already known on this subject?:*

- *Fusobacterium nucleatum* (*Fn*), a commensal Gram-negative anaerobe from the *Fusobacteriales* order, is an onco-bacterium in CRC as a causal relationship between *Fn* prevalence and CRC pathogenesis, progression and treatment response has been reported *in vivo*.
- Broad spectrum antibiotics has proven moderately successful in reducing tumour growth in preclinical models. However, the use of antibiotics to treat bacterium-positive cases in the clinic is not a viable option as it may further alter the already dysbiotic gut microbiome of CRC patients and may also have limited efficacy against *Fn* which penetrates and embeds deeply within the tumour.
- The highly heterogenous CRC patient population can be classified into distinct molecular subtypes (CMS and CRIS) based on gene expression profiles mirroring the underlying transcriptional programs. Patients classified as CMS4 and CRIS-B exhibit a mesenchymal phenotype and have poorer outcome.

*What are the new findings?:*

- *Fn*/*Fusobacteriales* prevalence is associated with immune involvement (decrease in macrophages M1 and increase in macrophages M2) and activation of specific signalling programs (inflammation, DNA damage, WNT, metastasis, proliferation, cell cycle) in the host tumours.
- The prevalence of bacteria from the *Fusobacteriales* order, largely driven by *Fn* species, play an active or opportunistic role depending on the underlying host tumour biology and microenvironment.
- *Fn* and other species of the *Fusobacteriales* order are enriched in CMS1 (immuno, microsatellite unstable) patients compared to CMS2-4 cases.
- *Fn*/*Fusobacteriales* prevalence is associated with worse clinical outcome in patients with mesenchymal-rich CMS4/CRIS-B tumours, but not in patients with other molecular subtypes.

*How might it impact on clinical practice in the foreseeable future?:*

- *Fn*/*Fusobacteriales* screening and transcriptomic-based molecular subtyping should be considered to identify patients with mesenchymal-rich tumours and high bacterium prevalence and to inform disease management.
- *Fn*/*Fusobacteriales* prevalence may need to be addressed exclusively in patients with mesenchymal-rich high-stromal infiltrating tumours rather than a blanket-approach to treat all pathogen-positive patients.
- Clinical management of the disease for this subpopulation of high-risk patients with unfavourable clinical outcome could be attained by administering compounds currently in clinical trials that target aberrations in the host signaling pathways (NOTCH, WNT, EMT) and tumour microenviroment (inflammasome, activated T cells, complement system, and macrophage chemotactism and activation).
