## Supplementary Table 2 for "Patients with mesenchymal tumours and high *Fusobacteriales* prevalence have worse prognosis in colorectal cancer (CRC)"

### Sheet: supplementary_table2
Reason for inclusion	Mutated gene	Is significant	Method	N	χ2	Unadjusted P-value	FDR-BH adjusted P-value
Selected a priori	APC	FALSE	mod-log-likelihood	553	0.01	0.92	0.96
Selected a priori	BRAF	FALSE	mod-log-likelihood	553	7.54	0.006	0.09
Selected a priori	BRCA2	FALSE	mod-log-likelihood	553	1.73	0.19	0.34
Selected a priori	KRAS	FALSE	mod-log-likelihood	553	0.05	0.83	0.9
Selected a priori	NRAS	FALSE	mod-log-likelihood	553	0.04	0.84	0.9
Selected a priori	PIK3CA	FALSE	mod-log-likelihood	553	4.05	0.04	0.18
Selected a priori	PTEN	FALSE	mod-log-likelihood	553	0.25	0.61	0.73
Selected a priori	SMAD4	FALSE	mod-log-likelihood	553	1.68	0.19	0.35
Selected a priori	TP53	FALSE	mod-log-likelihood	553	1.56	0.21	0.37
Unbiased screen	ASPM	TRUE	mod-log-likelihood	553	14.02	0.0002	0.02
Unbiased screen	ATM	TRUE	mod-log-likelihood	553	13.62	0.0002	0.03
Unbiased screen	GPR98	TRUE	mod-log-likelihood	553	14.35	0.0002	0.02
Unbiased screen	MEGF8	TRUE	mod-log-likelihood	553	17.49	<0.0001	0.008
Unbiased screen	PRKDC	TRUE	mod-log-likelihood	553	18	<0.0001	0.008
Unbiased screen	TRIO	TRUE	mod-log-likelihood	553	14.03	0.0002	0.02
Unbiased screen	TRIP12	TRUE	mod-log-likelihood	553	17.5	<0.0001	0.008
