## Supplementary Table 3 for "Patients with mesenchymal tumours and high *Fusobacteriales* prevalence have worse prognosis in colorectal cancer (CRC)"

### Sheet: supplementary_table3
Unique Name	Descriptor	Direction	% patients with lesion	% Fusobacteriales-low patients with lesion	% Fusobacteriales-high patients with lesion	% difference in patients (Fusobacteriales-high vs. -low) with lesion
Deletion Peak 9	3p14.2	deletion	19.01	17.3	24.11	-6.81
Deletion Peak 45	16p13.3	deletion	27.71	26.54	31.21	-4.67
Amplification Peak 34	12q14.1	amplification	19.01	18.01	21.99	-3.98
Amplification Peak 33	12p12.1	amplification	22.56	21.56	25.53	-3.97
Amplification Peak 32	12p13.33	amplification	24.51	23.7	26.95	-3.25
Deletion Peak 46	16q23.1	deletion	12.61	11.85	14.89	-3.05
Amplification Peak 35	12q15	amplification	17.58	16.82	19.86	-3.03
Deletion Peak 17	6p25.3	deletion	13.5	13.03	14.89	-1.86
Deletion Peak 5	2p25.3	deletion	4.44	4.03	5.67	-1.65
Amplification Peak 40	15q26.3	amplification	6.93	6.64	7.8	-1.17
Deletion Peak 11	3q13.31	deletion	7.64	7.35	8.51	-1.16
Deletion Peak 19	6q26	deletion	14.74	14.45	15.6	-1.15
Amplification Peak 51	22q11.22	amplification	5.68	5.45	6.38	-0.93
Deletion Peak 33	11p15.5	deletion	13.5	13.27	14.18	-0.91
Amplification Peak 8	4p16.3	amplification	4.62	4.5	4.96	-0.46
Deletion Peak 6	2q22.1	deletion	4.62	4.5	4.96	-0.46
Amplification Peak 19	8p11.23	amplification	33.75	33.65	34.04	-0.39
Deletion Peak 21	7q31.1	deletion	1.95	1.9	2.13	-0.23
Amplification Peak 39	14q32.33	amplification	7.82	7.82	7.8	0.02
Deletion Peak 10	3p13	deletion	12.08	12.09	12.06	0.03
Amplification Peak 45	18q11.1	amplification	5.86	5.92	5.67	0.25
Amplification Peak 27	10q22.3	amplification	6.04	6.16	5.67	0.49
Deletion Peak 20	7p22.3	deletion	0.53	0.71	0	0.71
Deletion Peak 7	2q37.3	deletion	4.97	5.21	4.26	0.96
Amplification Peak 38	14q13.3	amplification	8.53	8.77	7.8	0.97
Deletion Peak 18	6q16.1	deletion	14.92	15.17	14.18	0.98
Deletion Peak 22	7q36.1	deletion	3.02	3.32	2.13	1.19
Amplification Peak 9	4q12	amplification	5.15	5.45	4.26	1.19
Amplification Peak 31	11q22.2	amplification	13.68	13.98	12.77	1.22
Deletion Peak 34	11q23.2	deletion	17.41	17.77	16.31	1.46
Amplification Peak 7	3q26.2	amplification	17.41	17.77	16.31	1.46
Deletion Peak 40	13q14.2	deletion	4.09	4.5	2.84	1.67
Deletion Peak 4	1q44	deletion	9.95	10.43	8.51	1.92
Deletion Peak 54	19q13.32	deletion	10.66	11.14	9.22	1.92
Deletion Peak 8	3p26.2	deletion	14.21	14.69	12.77	1.93
Amplification Peak 4	1q44	amplification	23.45	23.93	21.99	1.95
Deletion Peak 50	17q25.3	deletion	12.97	13.51	11.35	2.16
Deletion Peak 30	10p15.3	deletion	18.12	18.72	16.31	2.41
Amplification Peak 20	8p11.21	amplification	42.98	43.6	41.13	2.47
Amplification Peak 29	11q13.3	amplification	11.9	12.56	9.93	2.63
Amplification Peak 46	19p13.12	amplification	17.58	18.25	15.6	2.64
Amplification Peak 10	4q13.3	amplification	4.44	5.21	2.13	3.09
Amplification Peak 5	2q31.2	amplification	19.36	20.14	17.02	3.12
Amplification Peak 30	11q14.1	amplification	13.14	13.98	10.64	3.34
Amplification Peak 3	1q21.2	amplification	22.38	23.22	19.86	3.36
Deletion Peak 39	13q12.11	deletion	3.37	4.27	0.71	3.56
Amplification Peak 6	3p25.2	amplification	9.77	10.66	7.09	3.57
Amplification Peak 28	11p13	amplification	12.61	13.51	9.93	3.58
Deletion Peak 13	4q22.1	deletion	31.08	31.99	28.37	3.62
Amplification Peak 12	5q35.2	amplification	10.66	11.61	7.8	3.81
Deletion Peak 26	9p23	deletion	13.68	14.69	10.64	4.05
Deletion Peak 59	22q13.33	deletion	37.12	38.15	34.04	4.11
Amplification Peak 26	10p15.1	amplification	9.59	10.66	6.38	4.28
Deletion Peak 35	11q25	deletion	16.7	17.77	13.48	4.3
Deletion Peak 3	1p13.2	deletion	28.06	29.15	24.82	4.32
Amplification Peak 22	8q22.3	amplification	57.19	58.29	53.9	4.39
Deletion Peak 55	19q13.43	deletion	11.19	12.32	7.8	4.52
Amplification Peak 11	5p15.33	amplification	21.14	22.27	17.73	4.54
Deletion Peak 31	10q23.31	deletion	25.4	26.54	21.99	4.55
Amplification Peak 1	1p34.2	amplification	4.97	6.16	1.42	4.74
Deletion Peak 49	17q11.2	deletion	12.79	13.98	9.22	4.76
Deletion Peak 29	9q34.3	deletion	14.21	15.4	10.64	4.76
Deletion Peak 27	9p21.3	deletion	14.21	15.4	10.64	4.76
Amplification Peak 48	19q13.2	amplification	20.6	21.8	17.02	4.78
Deletion Peak 14	4q34.3	deletion	36.41	37.68	32.62	5.05
Amplification Peak 41	17p11.2	amplification	7.46	8.77	3.55	5.22
Amplification Peak 16	6q21	amplification	15.99	17.3	12.06	5.24
Deletion Peak 56	20p12.1	deletion	23.27	24.64	19.15	5.5
Deletion Peak 28	9q21.12	deletion	13.5	14.93	9.22	5.71
Deletion Peak 12	4p16.3	deletion	31.26	32.7	26.95	5.75
Deletion Peak 41	14q24.1	deletion	33.39	34.83	29.08	5.76
Deletion Peak 15	4q35.2	deletion	35.52	36.97	31.21	5.76
Amplification Peak 2	1p22.3	amplification	5.15	6.64	0.71	5.93
Amplification Peak 44	17q25.1	amplification	21.49	22.99	17.02	5.96
Amplification Peak 23	8q24.21	amplification	59.15	60.66	54.61	6.05
Amplification Peak 15	6q12	amplification	20.25	21.8	15.6	6.2
Amplification Peak 47	19q12	amplification	22.38	23.93	17.73	6.2
Amplification Peak 14	6p21.1	amplification	24.51	26.07	19.86	6.21
Deletion Peak 25	8p11.21	deletion	10.83	12.56	5.67	6.89
Amplification Peak 21	8q11.21	amplification	50.09	51.9	44.68	7.21
Amplification Peak 24	9p24.1	amplification	20.43	22.27	14.89	7.38
Deletion Peak 53	19p13.3	deletion	14.92	16.82	9.22	7.6
Deletion Peak 58	21q22.3	deletion	32.15	34.12	26.24	7.88
Deletion Peak 2	1p36.11	deletion	38.01	40.05	31.91	8.13
Deletion Peak 1	1p36.23	deletion	35.35	37.44	29.08	8.36
Deletion Peak 57	21q21.1	deletion	34.1	36.26	27.66	8.6
Deletion Peak 47	17p13.1	deletion	59.15	61.37	52.48	8.89
Deletion Peak 36	12p13.1	deletion	14.56	16.82	7.8	9.02
Amplification Peak 13	6p22.3	amplification	18.83	21.09	12.06	9.03
Amplification Peak 42	17q11.1	amplification	23.09	25.36	16.31	9.04
Deletion Peak 37	12q23.1	deletion	12.61	14.93	5.67	9.26
Amplification Peak 43	17q12	amplification	24.87	27.25	17.73	9.52
Deletion Peak 48	17p12	deletion	59.68	62.09	52.48	9.6
Amplification Peak 37	13q34	amplification	61.81	64.22	54.61	9.61
Amplification Peak 25	9p13.3	amplification	20.07	22.51	12.77	9.75
Deletion Peak 42	14q32.33	deletion	33.57	36.02	26.24	9.78
Deletion Peak 38	12q24.33	deletion	12.43	14.93	4.96	9.96
Deletion Peak 24	8p21.3	deletion	47.96	50.47	40.43	10.05
Deletion Peak 44	15q15.1	deletion	38.9	41.47	31.21	10.26
Deletion Peak 32	10q26.3	deletion	23.62	26.3	15.6	10.7
Deletion Peak 16	5q11.2	deletion	28.77	31.52	20.57	10.95
Amplification Peak 17	7p11.2	amplification	56.48	59.48	47.52	11.96
Amplification Peak 18	7q21.2	amplification	49.56	52.61	40.43	12.18
Deletion Peak 43	15q11.2	deletion	39.79	42.89	30.5	12.39
Amplification Peak 36	13q22.1	amplification	64.65	67.77	55.32	12.45
Amplification Peak 49	20q11.1	amplification	76.02	79.15	66.67	12.48
Amplification Peak 50	20q13.2	amplification	76.73	79.86	67.38	12.48
Deletion Peak 23	8p23.2	deletion	46.71	50.47	35.46	15.01
Deletion Peak 52	18q23	deletion	69.09	72.99	57.45	15.54
Deletion Peak 51	18q21.1	deletion	70.16	74.41	57.45	16.96
