## Supplementary Table 5 for "Patients with mesenchymal tumours and high *Fusobacteriales* prevalence have worse prognosis in colorectal cancer (CRC)"

### Sheet: supplementary_table5
Protein	Method	Tail	N	R	95% CI	Unadjusted P-value	FDR-BH adjusted P-value
ATM	spearman correlation	two-sided	472	-0.17	[-0.25 -0.08]	0.0003	0.009
cMYC	spearman correlation	two-sided	472	-0.18	[-0.26 -0.09]	0.0001	0.007
Caspase7 (cleaved 198)	spearman correlation	two-sided	472	0.17	[0.08 0.26]	0.0002	0.009
Chk1	spearman correlation	two-sided	472	0.16	[0.07 0.24]	0.0007	0.01
Claudin7	spearman correlation	two-sided	472	0.14	[0.05 0.23]	0.002	0.02
Cycline1	spearman correlation	two-sided	472	0.15	[0.06 0.24]	0.0008	0.02
DVL3	spearman correlation	two-sided	472	-0.2	[-0.28 -0.11]	<0.0001	0.003
Gab2	spearman correlation	two-sided	472	-0.18	[-0.26 -0.09]	0.0001	0.007
Igfbp2	spearman correlation	two-sided	472	0.14	[0.05 0.23]	0.002	0.03
Mek1 (s217-s221)	spearman correlation	two-sided	472	0.17	[0.08 0.25]	0.0002	0.009
Pkc alpha	spearman correlation	two-sided	472	-0.14	[-0.23 -0.05]	0.002	0.02
Pkc delta (s644)	spearman correlation	two-sided	472	-0.13	[-0.22 -0.04]	0.005	0.0497
RB (s807-s811)	spearman correlation	two-sided	472	0.14	[0.05 0.23]	0.002	0.03
Yap (s127)	spearman correlation	two-sided	472	-0.15	[-0.23 -0.06]	0.002	0.02
Yb1 (s102)	spearman correlation	two-sided	472	0.16	[0.07 0.24]	0.0006	0.01
GAPDH	spearman correlation	two-sided	472	0.16	[0.08 0.25]	0.0003	0.009
Raptor	spearman correlation	two-sided	472	-0.14	[-0.23 -0.05]	0.002	0.03
Rictor	spearman correlation	two-sided	472	-0.14	[-0.23 -0.06]	0.002	0.02
